# Functional Characterization of *lncRNA152* as an Angiogenesis-Inhibiting Tumor Suppressor in Triple-Negative Breast Cancers

**DOI:** 10.1101/2022.02.09.479778

**Authors:** Dae-Seok Kim, Shrikanth S. Gadad, Rohit Setlem, Kangsan Kim, Srinivas Malladi, Tim Y. Hou, Tulip Nandu, Cristel V. Camacho, W. Lee Kraus

**Author notes:** <u>Lead Contact (for manuscript correspondence)</u>: W. Lee Kraus, Ph.D., Cecil H. and Ida Green Center for Reproductive Biology Sciences, The University of Texas Southwestern Medical Center at Dallas, 5323 Harry Hines Boulevard, Dallas, TX 75390-8511. **<u>Disclosures</u>**: The authors have no competing interests to declare for this work.

## Abstract

Long non-coding RNAs have been implicated in many of the hallmarks of cancer. Herein, we found that the expression of *lncRNA152* (*lnc152*; a.k.a. *DRAIC*), which we annotated previously, is highly upregulated in luminal breast cancer (LBC) and downregulated in triple-negative breast cancer (TNBC). Knockdown of *lnc152* promotes cell migration and invasion in LBC cell lines. In contrast, ectopic expression of *lnc152* inhibits growth, migration, invasion, and angiogenesis in TNBC cell lines. In mice, *lnc152* inhibited the growth of TNBC cell xenografts, as well as metastasis of TNBC cells in an intracardiac injection model. Transcriptome analysis of the xenografts indicated that *lnc152* downregulates genes controlling angiogenesis. Using pull down assays coupled with LC-MS/MS, we identified RBM47, a known tumor suppressor in breast cancer, as a *lnc152*-interacting protein. The effects of *lnc152* in TNBC cells are mediated, in part, by regulating the expression of RBM47. Collectively, our results demonstrate that *lnc152* is an angiogenesis-inhibiting tumor suppressor that attenuates the aggressive cancer-related phenotypes found in TNBC.

**Statement of Significance:** This study identifies *lncRNA152* as an angiogenesis-inhibiting tumor suppressor that attenuates the aggressive cancer-related phenotypes found in TNBC by upregulating the expression of the tumor suppressor RBM47. As such, *lncRNA152* may serve as a biomarker to track aggressiveness of breast cancer, as well as therapeutic target for treating TNBC.
