## Supplementary material for "Functional Characterization of *lncRNA152* as an Angiogenesis-Inhibiting Tumor Suppressor in Triple-Negative Breast Cancers": Table S3 - Lnc152-interacting proteins

### Sheet: Legend and Contents
Supplementary Table S3 : Lnc152-interacting proteins
GFP mRNA or lnc152 RNA were transcribed and labeled with biotin in vitro and incubated with whole cell extract from MCF-7 cells. Lnc152-interacting proteins were identified by enrichment in the pulldown with lnc152 RNA versus GFP mRNA (Log2 FC). The "Column Heading" key provides annotation information describing the lnc152-interacting proteins. The "Tab" key provides details about the worksheets …
Column Heading	Description
Gene.Name	Gene name
Abundance_GFP_Rep1	Raw abundance of GFP pulldown in replicate 1 samples
Abundance_lnc152_Rep1	Raw abundance of 152 pulldown in replicate 1 samples
Abundance_GFP_Rep2	Raw abundance of GFP pulldown in replicate 2 samples
Abundance_lnc152_Rep2	Raw abundance of 152 pulldown in replicate 2 samples
Abundance_GFP_Rep3	Raw abundance of GFP pulldown in replicate 3 samples
Abundance_lnc152_Rep3	Raw abundance of 152 pulldown in replicate 3 samples
GFP_Rep1	Log to the base 2 of raw abundance (GFP pulldown_Rep1)
Lnc152_Rep1	Log to the base 2 of raw abundance (lnc152 pulldown_Rep1)
GFP_Rep2	Log to the base 2 of raw abundance (GFP pulldown_Rep2)
Lnc152_Rep2	Log to the base 2 of raw abundance (lnc152 pulldown_Rep2)
GFP_Rep3	Log to the base 2 of raw abundance (GFP pulldown_Rep3)
Lnc152_Rep3	Log to the base 2 of raw abundance (lnc152 pulldown_Rep3)
Tab	Contents
Legend and Contents	Heading annotation information describing metrics of each of the LC-MS/MS identified peptides and summary of information in this table
Lnc152 Interacting Proteins	Lnc152-interacting proteins determined by enriched proteins in the lnc152 RNA pulldown compared to the GFP mRNA pulldown

### Sheet: Lnc152-Interacting Proteins
Gene.Name	Abundance_GFP_Rep1	Abundance_lnc152_Rep1	Abundance_GFP_Rep2	Abundance_lnc152_Rep2	Abundance_GFP_Rep3	Abundance_lnc152_Rep3	GFP_Rep1	Lnc152_Rep1	GFP_Rep2	Lnc152_Rep2	GFP_Rep3	Lnc152_Rep3
KHSRP	49866.7	182396	94282.9	259842	122635	1.21383e+06	15.6058	17.4767	16.5247	17.9873	16.904	20.2111
HNRNPU	1	101515	51349	840520	8558.34	582542	0	16.6313	15.648	19.6809	13.0631	19.152
RBM47	22284.9	7.28209e+06	19108	4.80991e+06	24060.8	6.53627e+06	14.4438	22.7959	14.2219	22.1976	14.5544	22.64
MATR3	482102	1.33008e+06	187168	427943	244634	1.02087e+06	18.879	20.3431	17.514	18.7071	17.9003	19.9614
MRPL23	1.86374e+06	6.14385e+06	1.56947e+06	7.30488e+06	1.42226e+06	1.00141e+07	20.8298	22.5507	20.5818	22.8004	20.4398	23.2555
APOBEC3B	37886.1	1.32301e+06	26389.3	1.58556e+06	21777.5	1.88144e+06	15.2094	20.3354	14.6877	20.5966	14.4106	20.8434
HNRNPC	767482	1.88237e+07	4.09863e+06	5.79039e+07	1.90874e+06	1.43426e+08	19.5498	24.166	21.9667	25.7872	20.8642	27.0957
HNRNPAB	310443	2.61377e+07	186987	1.19826e+07	474456	1.67518e+07	18.244	24.6396	17.5126	23.5144	18.8559	23.9978
MRPL3	99750.3	417268	132970	349298	89801.8	870918	16.606	18.6706	17.0207	18.4141	16.4545	19.7322
HNRNPH1	2.75581e+06	1.68261e+07	2.87637e+06	1.08033e+07	3.06332e+06	1.98495e+07	21.394	24.0042	21.4558	23.365	21.5467	24.2426
HNRNPDL	83595.6	1.9257e+06	46787.3	2.60558e+06	16889	3.36761e+06	16.3511	20.877	15.5138	21.3132	14.0438	21.6833
HNRNPR	690412	6.57096e+07	647413	4.0339e+07	581895	4.40625e+07	19.3971	25.9696	19.3043	25.2657	19.1504	25.393
SYNCRIP	2.8154e+06	1.1065e+08	1.94683e+06	1.1337e+08	1.98516e+06	1.43644e+08	21.4249	26.7214	20.8927	26.7565	20.9208	27.0979
SRSF10	643739	2.58658e+06	918317	3.21181e+06	741657	3.08282e+06	19.2961	21.3026	19.8086	21.615	19.5004	21.5558
HNRNPC	1	328279	1	50204.3	1	451497	0	18.3246	0	15.6155	0	18.7844
HNRNPA1	116251	2.72608e+06	352730	1.66631e+06	446660	6.93136e+06	16.8269	21.3784	18.4282	20.6682	18.7688	22.7247
PABPC1	7.72204e+06	4.09001e+07	1.18348e+07	5.84423e+07	9.21405e+06	2.49149e+08	22.8806	25.2856	23.4965	25.8005	23.1354	27.8924
HNRNPL	1.67331e+06	13530129	1.08399e+06	9.78986e+06	1.26147e+06	8.28147e+06	20.6743	23.6897	20.0479	23.2229	20.2667	22.9815
HNRNPA2B1	263580	4.69701e+06	403635	5.04418e+06	758213	1.1854e+07	18.0079	22.1633	18.6227	22.2662	19.5322	23.4989
U2AF2	1.76279e+06	6.6223e+06	2.78256e+06	6.42169e+06	2.77746e+06	1.30285e+07	20.7494	22.6589	21.408	22.6145	21.4053	23.6352
RBMX	297934	7.03838e+06	149466	1.03513e+07	268464	1.01699e+07	18.1846	22.7468	17.1895	23.3033	18.0344	23.2778
HNRNPA3	71850.6	6.66146e+06	102141	5.43189e+06	75719.5	1.03919e+07	16.1327	22.6674	16.6402	22.373	16.2084	23.309
HNRNPF	779852	5.92502e+06	1.30725e+06	2.83025e+06	1.54577e+06	8.91533e+06	19.5728	22.4984	20.3181	21.4325	20.5599	23.0879
HNRNPH2	1	1.13248e+06	18655	323418	31540.3	356317	0	20.111	14.1873	18.303	14.9449	18.4428
HNRNPK	7.99417e+06	2.64109e+07	3.57042e+06	2.87403e+07	5.55999e+06	3.43355e+07	22.9305	24.6546	21.7677	24.7766	22.4066	25.0332
TRA2B	493041	1.86825e+06	1.99812e+06	4.01357e+06	1.59235e+06	8.66806e+06	18.9113	20.8333	20.9302	21.9365	20.6027	23.0473
PURA	2.21952e+06	1.62427e+08	7.04704e+06	4.68955e+07	5.4138e+06	9.46836e+07	21.0818	27.2752	22.7486	25.4829	22.3682	26.4966
HNRNPU	8.88687e+06	2.21623e+08	1.07248e+07	2.38911e+08	9.04221e+06	220160089	23.0832	27.7235	23.3544	27.8319	23.1082	27.714
ILF2	5.02616e+06	7.35922e+07	4.45797e+06	3.76565e+07	4.39434e+06	4.76246e+07	22.261	26.133	22.088	25.1664	22.0672	25.5052
ILF3	2.09096e+06	1.32227e+07	3.92014e+06	1.68442e+07	2.80474e+06	2.61631e+07	20.9957	23.6565	21.9025	24.0057	21.4194	24.641
MRPL28	2.0949e+06	5.70865e+06	695548	4.71702e+06	1.01397e+06	7.76666e+06	20.9984	22.4447	19.4078	22.1694	19.9516	22.8889
HNRNPA0	134905	497837	63262.9	809427	100884	1.7067e+06	17.0416	18.9253	15.9491	19.6265	16.6223	20.7028
SRSF9	430028	3.82091e+06	479572	5.96887e+06	335532	4.40297e+06	18.7141	21.8655	18.8714	22.509	18.3561	22.07
PABPC4	1.02728e+06	6.13945e+06	1.20454e+06	7.09592e+06	851436	3.00115e+07	19.9704	22.5497	20.2	22.7586	19.6995	24.839
HNRNPD	53123	296647	78511.9	264192	50504.5	1.06878e+06	15.697	18.1784	16.2606	18.0112	15.6241	20.0275
SAFB	23788.8	112992	39712.4	914679	40125.7	832596	14.538	16.7859	15.2773	19.8029	15.2922	19.6673
ELAVL1	128695	773217	971337	3.2491e+06	605947	5.99157e+06	16.9736	19.5605	19.8896	21.6316	19.2088	22.5145
HNRNPUL2	2.04341e+06	4.93425e+07	1.22269e+06	4.10703e+07	826317	4.05726e+07	20.9625	25.5563	20.2216	25.2916	19.6563	25.274
ZNF326	16553.5	2.9097e+06	12744.7	3.58144e+06	1	2.45555e+06	14.0148	21.4724	13.6376	21.7721	0	21.2276
PABPN1	21290.6	620003	39507.4	422659	36618.2	1.60753e+06	14.3779	19.2419	15.2698	18.6891	15.1603	20.6164
MRPL41	1.92295e+06	5.50705e+06	2.60167e+06	9.35973e+06	3858057	1.16574e+07	20.8749	22.3928	21.311	23.158	21.8794	23.4747
DIS3L2	546377	2.42546e+07	105734	1.02224e+06	68011.5	1.55853e+06	19.0595	24.5318	16.6901	19.9633	16.0535	20.5718
PUM2	13586.4	917807	1	355816	1	655027	13.7299	19.8078	0	18.4408	0	19.3212
DDX1	496725	2.2184e+06	229167	535305	290149	2.42026e+06	18.9221	21.0811	17.806	19.03	18.1464	21.2067
MRPL24	2.478e+06	6.48629e+06	1.94017e+06	8.20681e+06	1.88045e+06	1.52843e+07	21.2407	22.629	20.8878	22.9684	20.8426	23.8656
RBMXL1	1	100006	1	101416	1	105870	0	16.6097	0	16.6299	0	16.6919
FUBP3	92611.6	593856	26017.6	143208	24071.8	602038	16.4989	19.1798	14.6672	17.1277	14.5551	19.1995
ZFR	1.13947e+06	3.33444e+07	534164	1.2041e+07	173120	1.0942e+07	20.1199	24.9909	19.0269	23.5214	17.4014	23.3834
PURB	4.97632e+06	8.76886e+07	1.25379e+06	1.22917e+07	871202	2.28173e+07	22.2466	26.3859	20.2579	23.5512	19.7326	24.4436
STRBP	1.20317e+06	2.08784e+07	603609	9.63103e+06	326567	1.35861e+07	20.1984	24.3155	19.2033	23.1993	18.317	23.6956
TRIM56	43669.7	159880	84338.7	225201	67935.7	201247	15.4143	17.2866	16.3639	17.7809	16.0519	17.6186
MRPL47	1.29404e+06	4.61346e+06	2.37628e+06	8.85867e+06	2.2818e+06	1.18611e+07	20.3035	22.1374	21.1803	23.0787	21.1217	23.4997
FAM120A	2.86333e+06	4.18498e+07	3.25623e+06	7.04514e+07	2.04014e+06	9.3346e+07	21.4493	25.3187	21.6348	26.0701	20.9602	26.4761
RALY	94821.9	1.53083e+06	792556	6.93468e+06	396401	1.99195e+07	16.5329	20.5459	19.5962	22.7254	18.5966	24.2477
RTRAF	223101	1.12126e+06	169130	450604	344101	1.71804e+06	17.7673	20.0967	17.3678	18.7815	18.3925	20.7123
